# Autonomous sampling and eDNA metabarcoding for offshore biodiversity monitoring: a pilot study around an FPSO in the Southwestern Atlantic

**DOI:** 10.64898/2026.10.22.761088

**Authors:** Danielle L. A. S. do Amaral, João Gabriel Rodinho Nunes Ferreira, Rosa M. B. Cavalcanti, Marcelo Merten, Juliana Americo, James Birch, Christina Preston, Nadia Allaf, Scott Jensen, Sylvain Joyeux, Italo Marques, Rafael Coelho, Christopher A. Scholin, Mauro F. Rebelo

## Abstract

Characterizing biodiversity around offshore infrastructure is necessary to assess possible influences of industrial activities on marine communities and distinguish persistent ecological change from short-term variability. Combining environmental DNA (eDNA) metabarcoding with autonomous sampling offers a way to expand biological, spatial and temporal coverage while reducing dependence on crewed field operations. We evaluated this approach around a floating production, storage and offloading unit (FPSO) in the Santos Basin, Brazil, to establish an initial biodiversity reference and inform subsequent monitoring. A third-generation Environmental Sample Processor integrated into the W Tupan II uncrewed surface vessel enabled autonomous water sampling at coastal sites, transit locations and the FPSO area, yielding 64 biological samples. We used mitochondrial 12S and 16S metabarcoding to assess taxonomic diversity, sampling completeness and spatial and short-term temporal variation. Around the FPSO, 47 samples from 21 points detected 34 species with 12S and 28 with 16S, representing 74.3% and 65.4% of the respective estimated species richness. Local analyses showed weak radial differentiation across 300–1,500 m around the FPSO, with no near–far taxonomic indicators remaining significant after multiple-testing corrections. Samples collected at the same point approximately 1–2 h apart were almost as dissimilar as samples from different points, whereas technical replicates of post-extraction processing closely matched their source DNA profiles. Taxon turnover accounted for approximately 73% and 80% of temporal Jaccard dissimilarity for 12S and 16S, respectively. Regional analyses recovered a coastal–offshore compositional contrast, with geography and sampling date jointly represented. This pilot supports autonomous eDNA sampling as an operational approach to offshore biodiversity monitoring. The findings favour repeated sampling across campaigns to distinguish transient detections from recurrent patterns and persistent compositional changes.
