## Supplementary material for "Autonomous sampling and eDNA metabarcoding for offshore biodiversity monitoring: a pilot study around an FPSO in the Southwestern Atlantic": taxonomic-curation-map-20261019: taxonomic-curation-map-20261019.tsv

marker	action	old_taxon_id	old_name	old_ncbi_taxid	old_rank	new_taxon_id	new_name	new_rank	ncbi_taxid	libraries	reads_moved
12S	merge	110	Brevoortia tyrannus	224708	species	46	Brevoortia	genus	224706	PR348D	1
12S	merge	341	Cubiceps paradoxus	316137	species	317	Cubiceps	genus	215400	PR351D	1
16S	merge	265	Exocoetus monocirrhus	293907	species	374	Exocoetus	genus	143331	PR364D	75
16S	relabel	284	Paracentrotus lividus	7656	species	284	Paracentrotus	genus	7655		0
16S	relabel	409	Luidia magnifica	2975019	species	409	Luidia	genus	7591		0
