## supplementary-table-s2-indval-components. for "Autonomous sampling and eDNA metabarcoding for offshore biodiversity monitoring: a pilot study around an FPSO in the Southwestern Atlantic": supplementary-table-s2-indval-components.tsv

panel_order	taxon_id	taxon	rank	marker	panel_associated_group	comparison_group	n_detected	n_group	mean_relative_read_abundance	specificity	fidelity	IndVal	panel_IndVal	is_panel_group	p_unadjusted_max_IndVal
1	117	Dactylopterus volitans	species	16S	Transition	Transition	4	9	0.07566114949683302	1.0	0.4444444444444444	44.44444444444444	44.44	True	0.002
1	117	Dactylopterus volitans	species	16S	Transition	Offshore	0	45	0.0	0.0	0.0	0.0	44.44	False
1	117	Dactylopterus volitans	species	16S	Transition	Coast	0	8	0.0	0.0	0.0	0.0	44.44	False
2	73	Micropogonias	genus	16S	Transition	Transition	6	9	0.03408315274206122	0.6605841998290964	0.6666666666666666	44.038946655273094	44.04	True	0.006
2	73	Micropogonias	genus	16S	Transition	Offshore	1	45	3.208111572620869e-07	6.217816268936095e-06	0.022222222222222223	1.3817369486524657e-05	44.04	False
2	73	Micropogonias	genus	16S	Transition	Coast	1	8	0.017511997169331446	0.3394095823546346	0.125	4.242619779432932	44.04	False
3	80	Orthopristis	genus	16S	Transition	Transition	3	9	0.00013163722296878673	1.0	0.3333333333333333	33.33333333333333	33.33	True	0.003
3	80	Orthopristis	genus	16S	Transition	Offshore	0	45	0.0	0.0	0.0	0.0	33.33	False
3	80	Orthopristis	genus	16S	Transition	Coast	0	8	0.0	0.0	0.0	0.0	33.33	False
4	64	Harengula	genus	16S	Transition	Transition	3	9	0.00896567335107968	1.0	0.3333333333333333	33.33333333333333	33.33	True	0.005
4	64	Harengula	genus	16S	Transition	Offshore	0	45	0.0	0.0	0.0	0.0	33.33	False
4	64	Harengula	genus	16S	Transition	Coast	0	8	0.0	0.0	0.0	0.0	33.33	False
5	313	Antigonia	genus	12S	Transition	Transition	3	9	0.03339451209206553	0.9587543322562163	0.3333333333333333	31.958477741873878	31.96	True	0.035
5	313	Antigonia	genus	12S	Transition	Offshore	5	46	0.0014366338736365816	0.04124566774378371	0.10869565217391304	0.44832247547590987	31.96	False
5	313	Antigonia	genus	12S	Transition	Coast	0	8	0.0	0.0	0.0	0.0	31.96	False
6	274	Lepidophanes guentheri	species	12S	Offshore	Transition	2	9	5.5658003332805724e-06	7.758762163706526e-05	0.2222222222222222	0.0017241693697125611	56.52	False
6	274	Lepidophanes guentheri	species	12S	Offshore	Offshore	26	46	0.07173010821369875	0.9999224123783629	0.5652173913043478	56.51735374312485	56.52	True	0.026
6	274	Lepidophanes guentheri	species	12S	Offshore	Coast	0	8	0.0	0.0	0.0	0.0	56.52	False
7	30	Scombridae	family	12S	Offshore	Transition	4	9	0.009799825722880146	0.0979954376865434	0.4444444444444444	4.355352786068595	54.9	False
7	30	Scombridae	family	12S	Offshore	Offshore	28	46	0.0902030514950033	0.9020045623134566	0.6086956521739131	54.90462553212345	54.9	True	0.035
7	30	Scombridae	family	12S	Offshore	Coast	0	8	0.0	0.0	0.0	0.0	54.9	False
8	30	Scombridae	family	16S	Offshore	Transition	1	9	0.0060832715416936885	0.051137400310291514	0.1111111111111111	0.5681933367810168	50.61	False
8	30	Scombridae	family	16S	Offshore	Offshore	24	45	0.1128760714202405	0.9488625996897084	0.5333333333333333	50.606005316784454	50.61	True	0.014
8	30	Scombridae	family	16S	Offshore	Coast	0	8	0.0	0.0	0.0	0.0	50.61	False
9	37	Aluterus	genus	12S	Offshore	Transition	3	9	0.0002817765412461192	0.0024430543342033846	0.3333333333333333	0.08143514447344616	47.71	False
9	37	Aluterus	genus	12S	Offshore	Offshore	22	46	0.11505579375052402	0.9975548509267528	0.4782608695652174	47.70914504432296	47.71	True	0.044
9	37	Aluterus	genus	12S	Offshore	Coast	1	8	2.416026178126843e-07	2.0947390438958037e-06	0.125	2.6184238048697547e-05	47.71	False
10	57	Engraulis	genus	12S	Coast	Transition	2	9	6.954698271040834e-05	0.0002341444943410424	0.2222222222222222	0.0052032109853564976	97.51	False
10	57	Engraulis	genus	12S	Coast	Offshore	13	46	0.007334231754244521	0.024692228455521402	0.2826086956521739	0.6978238476560396	97.51	False
10	57	Engraulis	genus	12S	Coast	Coast	8	8	0.2896221364191363	0.9750736270501376	1.0	97.50736270501376	97.51	True	0.001
11	33	Sparidae	family	12S	Coast	Transition	1	9	2.749254264780338e-05	0.0009728234999038038	0.1111111111111111	0.010809149998931152	74.93	False
11	33	Sparidae	family	12S	Coast	Offshore	0	46	0.0	0.0	0.0	0.0	74.93	False
11	33	Sparidae	family	12S	Coast	Coast	6	8	0.028233073377605913	0.9990271765000962	0.75	74.92703823750722	74.93	True	0.001
12	74	Mugil	genus	16S	Coast	Transition	2	9	0.003649615952930091	0.01242135091518212	0.2222222222222222	0.27603002033738044	74.07	False
12	74	Mugil	genus	16S	Coast	Offshore	0	45	0.0	0.0	0.0	0.0	74.07	False
12	74	Mugil	genus	16S	Coast	Coast	6	8	0.29016834135711667	0.9875786490848177	0.75	74.06839868136133	74.07	True	0.001
13	74	Mugil	genus	12S	Coast	Transition	3	9	0.08015103594851843	0.2321626716138494	0.3333333333333333	7.738755720461647	66.94	False
13	74	Mugil	genus	12S	Coast	Offshore	11	46	0.0009514483787166721	0.0027559319089451055	0.2391304347826087	0.06590271956173079	66.94	False
13	74	Mugil	genus	12S	Coast	Coast	7	8	0.2641340491402627	0.7650813964772055	0.875	66.94462219175549	66.94	True	0.002
14	46	Brevoortia	genus	12S	Coast	Transition	6	9	0.05912754295471875	0.2799747606673248	0.6666666666666666	18.664984044488317	62.6	False
14	46	Brevoortia	genus	12S	Coast	Offshore	9	46	0.0009593287046461184	0.004542516246451887	0.1956521739130435	0.088875317865363	62.6	False
14	46	Brevoortia	genus	12S	Coast	Coast	7	8	0.1511019612689577	0.7154827230862234	0.875	62.60473827004455	62.6	True	0.006
15	379	Megabalanus	genus	16S	Coast	Transition	0	9	0.0	0.0	0.0	0.0	62.5	False
15	379	Megabalanus	genus	16S	Coast	Offshore	0	45	0.0	0.0	0.0	0.0	62.5	False
15	379	Megabalanus	genus	16S	Coast	Coast	5	8	0.0003101736826329431	1.0	0.625	62.5	62.5	True	0.001
16	263	Engraulis anchoita	species	16S	Coast	Transition	0	9	0.0	0.0	0.0	0.0	50.0	False
16	263	Engraulis anchoita	species	16S	Coast	Offshore	1	45	4.8160327825257125e-06	8.765893575025783e-05	0.022222222222222223	0.00019479763500057296	50.0	False
16	263	Engraulis anchoita	species	16S	Coast	Coast	4	8	0.05493576408384919	0.9999123410642498	0.5	49.995617053212484	50.0	True	0.001
17	284	Paracentrotus	genus	16S	Coast	Transition	0	9	0.0	0.0	0.0	0.0	37.5	False
17	284	Paracentrotus	genus	16S	Coast	Offshore	0	45	0.0	0.0	0.0	0.0	37.5	False
17	284	Paracentrotus	genus	16S	Coast	Coast	3	8	0.004620535712680874	1.0	0.375	37.5	37.5	True	0.005
