## supplementary-table-s1-class-composition for "Autonomous sampling and eDNA metabarcoding for offshore biodiversity monitoring: a pilot study around an FPSO in the Southwestern Atlantic": supplementary-table-s1-class-composition.tsv

class	marker	taxon_bins	reads	percent_assigned_reads	taxon_ids
Actinopteri	12S	78	61676407	99.9707899066671	1;100;101;106;122;127;138;14;142;143;147;150;152;156;166;221;248;274;286;29;30;307;308;310;312;313;314;315;316;317;318;319;320;321;324;325;326;327;328;329;331;334;336;337;338;339;340;343;344;345;346;347;348;349;35;350;352;353;354;355;356;357;358;37;46;49;5;51;56;57;63;69;74;84;87;89;9;91
Class unresolved	12S	3	38	6.15938930497905e-05	164;332;333
Asteroidea	12S	1	13771	0.022321302662859602	305
Mammalia	12S	2	4209	0.006822334101225479	306;323
Magnoliopsida	12S	1	3	4.862675767088723e-06	330
Actinopteri	16S	47	12982377	84.65593467688612	1;127;130;143;156;227;248;253;256;263;274;30;308;310;320;346;347;348;355;357;366;367;370;371;372;374;375;377;380;381;382;383;388;391;394;400;401;402;403;404;407;413;46;49;73;74;84
Class unresolved	16S	2	1019	0.006644730578671915	102;164
Thaliacea	16S	2	1132865	7.387225423952069	198;405
Bivalvia	16S	1	7	4.564584303307498e-05	228
Hydrozoa	16S	4	588503	3.8375307946419603	275;378;384;393
Mammalia	16S	1	100105	0.6527681595465672	306
Holothuroidea	16S	2	372263	2.4274654950030845	361;373
Hexanauplia	16S	3	123262	0.8037711291346983	387;389;411
Cephalopoda	16S	1	139	0.0009063960259424889	397
Asteroidea	16S	2	34920	0.22770754838785404	409;410
Asteroidea	Combined	3	48691	0.06321052939866666	305;410;409
Hydrozoa	Combined	4	588503	0.7639930620176937	275;378;384;393
Class unresolved	Combined	4	1057	0.0013721946473555823	332;164;333;102
Actinopteri	Combined	106	74658784	96.9218389620403	35;63;347;356;358;315;331;9;367;142;49;56;130;372;325;1;401;221;366;374;404;391;156;317;402;310;253;57;152;394;248;413;256;316;227;100;14;344;127;150;319;143;343;29;37;320;383;87;380;354;91;46;147;84;286;314;348;321;74;339;371;328;377;89;329;122;400;324;407;388;327;30;308;340;101;307;352;166;5;382;403;338;326;318;355;313;349;357;274;51;337;73;336;345;375;350;263;138;106;69;370;346;353;334;381;312
Bivalvia	Combined	1	7	9.08738177056677e-06	228
Holothuroidea	Combined	2	372263	0.4832708571509282	361;373
Magnoliopsida	Combined	1	3	3.894592187385759e-06	330
Hexanauplia	Combined	3	123262	0.16001840740051446	411;389;387
Mammalia	Combined	2	104314	0.135420163144986	323;306
Thaliacea	Combined	2	1132865	1.4706823927875892	198;405
Cephalopoda	Combined	1	139	0.00018044943801554016	397
