## supplementary-data-sample-map for "Autonomous sampling and eDNA metabarcoding for offshore biodiversity monitoring: a pilot study around an FPSO in the Southwestern Atlantic": supplementary-data-sample-map.tsv

sample	sample_code	sample_id	sample_type	local_biological_subset
PR341D	ELAB:39987229	29590	biological_collection	no
PR342D	ELAB:39987334	29593	biological_collection	no
PR343D	ELAB:39987337	29594	biological_collection	no
PR344D	ELAB:39987340	29595	biological_collection	no
PR345D	ELAB:39987343	29596	biological_collection	no
PR346D	ELAB:39987346	29597	biological_collection	no
PR348D	ELAB:39987352	29599	biological_collection	no
PR349D	ELAB:39987355	29600	biological_collection	no
PR350	ESP-OT:PR350	30271	technical_replicate	no
PR350D	ELAB:39987358	29601	biological_collection	yes
PR351D	ELAB:39987361	29602	biological_collection	yes
PR352D	ELAB:39987364	29603	biological_collection	yes
PR353	ESP-OT:PR353	30272	technical_replicate	no
PR353D	ELAB:39987367	29604	biological_collection	yes
PR354D	ELAB:39987370	29605	biological_collection	yes
PR355D	ELAB:39987373	29606	biological_collection	yes
PR356	ESP-OT:PR356	30273	technical_replicate	no
PR356D	ELAB:39987376	29607	biological_collection	yes
PR357D	ELAB:39987379	29608	biological_collection	yes
PR358D	ELAB:39987382	29609	biological_collection	yes
PR359	ESP-OT:PR359	30274	technical_replicate	no
PR359D	ELAB:39987385	29610	biological_collection	yes
PR360D	ELAB:39987388	29611	biological_collection	yes
PR361D	ELAB:39987391	29612	biological_collection	yes
PR362	ESP-OT:PR362	30275	technical_replicate	no
PR362D	ELAB:39987394	29613	biological_collection	yes
PR363D	ELAB:39987397	29614	biological_collection	yes
PR364D	ELAB:39987400	29615	biological_collection	yes
PR365	ESP-OT:PR365	30276	technical_replicate	no
PR365D	ELAB:39987403	29616	biological_collection	yes
PR366D	ELAB:39987406	29617	biological_collection	yes
PR367D	ELAB:39987409	29618	biological_collection	yes
PR368	ESP-OT:PR368	30277	technical_replicate	no
PR368D	ELAB:39987412	29619	biological_collection	yes
PR369D	ELAB:39987415	29620	biological_collection	yes
PR370D	ELAB:39970792	29581	biological_collection	yes
PR371	ESP-OT:PR371	30278	technical_replicate	no
PR371D	ELAB:39987418	29621	biological_collection	yes
PR372D	ELAB:39987421	29622	biological_collection	yes
PR373D	ELAB:39970870	29584	biological_collection	yes
PR374	ESP-OT:PR374	30279	technical_replicate	no
PR374D	ELAB:39987424	29623	biological_collection	yes
PR375D	ELAB:39970906	29585	biological_collection	yes
PR376D	ELAB:39987427	29624	biological_collection	yes
PR377D	ELAB:39987430	29625	biological_collection	yes
PR378D	ELAB:39987433	29626	biological_collection	yes
PR379D	ELAB:39987436	29627	biological_collection	yes
PR380	ESP-OT:PR380	30280	technical_replicate	no
PR380D	ELAB:39987439	29628	biological_collection	yes
PR381D	ELAB:39987442	29629	biological_collection	yes
PR382D	ELAB:39987445	29630	biological_collection	yes
PR383D	ELAB:39987448	29631	biological_collection	yes
PR384D	ELAB:39987451	29632	biological_collection	yes
PR385D	ELAB:39987454	29633	biological_collection	yes
PR386D	ELAB:39987457	29634	biological_collection	yes
PR387	ESP-OT:PR387	30281	technical_replicate	no
PR387D	ELAB:39987460	29635	biological_collection	yes
PR388D	ELAB:39987463	29636	biological_collection	yes
PR389D	ELAB:39987466	29637	biological_collection	yes
PR390D	ELAB:39987469	29638	biological_collection	yes
PR391D	ELAB:39987472	29639	biological_collection	yes
PR392D	ELAB:39987475	29640	biological_collection	yes
PR393D	ELAB:39987478	29641	biological_collection	yes
PR394D	ELAB:39987481	29642	biological_collection	yes
PR395D	ELAB:39987484	29643	biological_collection	yes
PR396D	ELAB:39987487	29644	biological_collection	yes
PR397D	ELAB:39987490	29645	biological_collection	no
PR398D	ELAB:39987493	29646	biological_collection	no
PR399D	ELAB:39987496	29647	biological_collection	no
PR400D	ELAB:39987499	29648	biological_collection	no
PR401D	ELAB:39987502	29649	biological_collection	no
PR402D	ELAB:39987505	29650	biological_collection	no
PR403D	ELAB:39987508	29651	biological_collection	no
PR404D	ELAB:39987511	29652	biological_collection	no
PR405D	ELAB:39987514	29653	biological_collection	no
