## supplementary-data-crosscheck for "Autonomous sampling and eDNA metabarcoding for offshore biodiversity monitoring: a pilot study around an FPSO in the Southwestern Atlantic": supplementary-data-crosscheck.tsv

marker	sample	database_otu_reads	database_otu_count	reported_reads_final	reported_otus_final	supplied_before_exclusion_reads	supplied_before_exclusion_otus	contaminant_reads_excluded	contaminant_otus_excluded	endpoint_comparison
12S	PR341D	1635293	21	1635293	21	1635293	21	0	0	MATCH
12S	PR342D	834950	16	834950	16	834950	16	0	0	MATCH
12S	PR343D	696474	10	696474	10	696474	10	0	0	MATCH
12S	PR344D	1034757	16	1034757	16	1034757	16	0	0	MATCH
12S	PR345D	1283922	15	1283922	15	1283922	15	0	0	MATCH
12S	PR346D	876423	18	876423	18	876423	18	0	0	MATCH
12S	PR348D	1335337	13	1335337	13	1335337	13	0	0	MATCH
12S	PR349D	1064972	14	1064972	14	1064976	15	4	1	MATCH
12S	PR350	17346	15	17346	15	17346	15	0	0	MATCH
12S	PR350D	13480	17	13480	17	13480	17	0	0	MATCH
12S	PR351D	914821	8	914821	8	914821	8	0	0	MATCH
12S	PR352D	1045619	4	1045619	4	1045619	4	0	0	MATCH
12S	PR353	1535954	5	1535954	5	1535954	5	0	0	MATCH
12S	PR353D	1199158	5	1199158	5	1199158	5	0	0	MATCH
12S	PR354D	1309199	3	1309199	3	1309199	3	0	0	MATCH
12S	PR355D	1297691	12	1297691	12	1297691	12	0	0	MATCH
12S	PR356	1512553	24	1512553	24	1512553	24	0	0	MATCH
12S	PR356D	1933975	24	1933975	24	1933975	24	0	0	MATCH
12S	PR357D	1103112	16	1103112	16	1103112	16	0	0	MATCH
12S	PR358D	1245539	9	1245539	9	1245539	9	0	0	MATCH
12S	PR359	1871868	11	1871868	11	1871868	11	0	0	MATCH
12S	PR359D	1036583	9	1036583	9	1036583	9	0	0	MATCH
12S	PR360D	1424911	5	1424911	5	1424911	5	0	0	MATCH
12S	PR361D	64945	8	64945	8	64948	9	3	1	MATCH
12S	PR362	1607854	7	1607854	7	1607854	7	0	0	MATCH
12S	PR362D	1524488	6	1524488	6	1524488	6	0	0	MATCH
12S	PR363D	1291423	7	1291423	7	1291423	7	0	0	MATCH
12S	PR364D	1707364	17	1707364	17	1707364	17	0	0	MATCH
12S	PR365	4647605	42	4647605	42	4647618	43	13	1	MATCH
12S	PR365D	1506545	36	1506545	36	1506549	37	4	1	MATCH
12S	PR366D	879898	9	879898	9	879898	9	0	0	MATCH
12S	PR367D	394195	5	394195	5	394195	5	0	0	MATCH
12S	PR368	4544743	12	4544743	12	4544743	12	0	0	MATCH
12S	PR368D	1476627	6	1476627	6	1476627	6	0	0	MATCH
12S	PR369D	1165390	5	1165390	5	1165390	5	0	0	MATCH
12S	PR370D	1683	10	1683	10	107919	13	106236	3	MATCH
12S	PR371	2904269	11	2904269	11	2904269	11	0	0	MATCH
12S	PR371D	1192809	10	1192809	10	1192828	11	19	1	MATCH
12S	PR372D	1658286	15	1658286	15	1658286	15	0	0	MATCH
12S	PR373D	2697871	24	2697871	24	2698077	25	206	1	MATCH
12S	PR374	597290	18	597290	18	597335	20	45	2	MATCH
12S	PR374D	372431	18	372431	18	372467	19	36	1	MATCH
12S	PR375D	2828552	17	2828552	17	2828552	17	0	0	MATCH
12S	PR376D	2414200	14	2414200	14	2414200	14	0	0	MATCH
12S	PR377D	265819	12	265819	12	265819	12	0	0	MATCH
12S	PR378D	1303524	10	1303524	10	1303524	10	0	0	MATCH
12S	PR379D	351147	13	351147	13	351147	13	0	0	MATCH
12S	PR380	8030669	19	8030669	19	8030669	19	0	0	MATCH
12S	PR380D	1640988	10	1640988	10	1640988	10	0	0	MATCH
12S	PR381D	3023000	10	3023000	10	3023000	10	0	0	MATCH
12S	PR382D	1777448	7	1777448	7	1777448	7	0	0	MATCH
12S	PR383D	1622082	3	1622082	3	1622082	3	0	0	MATCH
12S	PR384D	1172593	4	1172593	4	1172593	4	0	0	MATCH
12S	PR385D	1624522	6	1624522	6	1624522	6	0	0	MATCH
12S	PR386D	831563	11	831563	11	831563	11	0	0	MATCH
12S	PR387	1077291	8	1077291	8	1077291	8	0	0	MATCH
12S	PR387D	889008	7	889008	7	889008	7	0	0	MATCH
12S	PR388D	1628691	13	1628691	13	1628691	13	0	0	MATCH
12S	PR389D	735195	11	735195	11	735195	11	0	0	MATCH
12S	PR390D	2237921	6	2237921	6	2237921	6	0	0	MATCH
12S	PR391D	22	1	22	1	22	1	0	0	MATCH
12S	PR392D	1136763	8	1136763	8	1136766	9	3	1	MATCH
12S	PR393D	1727880	4	1727880	4	1727880	4	0	0	MATCH
12S	PR394D	2210778	7	2210778	7	2210778	7	0	0	MATCH
12S	PR395D	1969583	10	1969583	10	1969583	10	0	0	MATCH
12S	PR396D	1845109	21	1845109	21	1845109	21	0	0	MATCH
12S	PR397D	2162651	19	2162651	19	2163692	20	1041	1	MATCH
12S	PR398D	317685	17	317685	17	317726	18	41	1	MATCH
12S	PR399D	467675	13	467675	13	467675	13	0	0	MATCH
12S	PR400D	2191177	11	2191177	11	2191177	11	0	0	MATCH
12S	PR401D	709189	5	709189	5	709420	7	231	2	MATCH
12S	PR402D	8085	20	8085	20	8085	20	0	0	MATCH
12S	PR403D	272456	10	272456	10	272456	10	0	0	MATCH
12S	PR404D	90191	14	90191	14	90191	14	0	0	MATCH
12S	PR405D	1581985	8	1581985	8	1581996	9	11	1	MATCH
16S	PR341D	129610	7	129610	7	129610	7	0	0	MATCH
16S	PR342D	329286	10	329286	10	329286	10	0	0	MATCH
16S	PR343D	273226	7	273226	7	273226	7	0	0	MATCH
16S	PR344D	314610	11	314610	11	329694	12	15084	1	MATCH
16S	PR345D	200764	11	200764	11	200764	11	0	0	MATCH
16S	PR346D	80088	7	80088	7	80088	7	0	0	MATCH
16S	PR348D	587923	30	587923	30	587923	30	0	0	MATCH
16S	PR349D	516671	17	516671	17	516671	17	0	0	MATCH
16S	PR350	1156	2	1156	2	1156	2	0	0	MATCH
16S	PR350D	863	4	863	4	863	4	0	0	MATCH
16S	PR351D	497888	13	497888	13	497888	13	0	0	MATCH
16S	PR352D	756014	10	756014	10	756014	10	0	0	MATCH
16S	PR353	1149592	12	1149592	12	1149592	12	0	0	MATCH
16S	PR353D	817880	12	817880	12	817880	12	0	0	MATCH
16S	PR354D	765496	12	765496	12	765496	12	0	0	MATCH
16S	PR355D	207250	10	207250	10	207250	10	0	0	MATCH
16S	PR356	1096099	11	1096099	11	1097005	12	906	1	MATCH
16S	PR356D	410943	8	410943	8	418823	9	7880	1	MATCH
16S	PR357D	1155070	12	1155070	12	1155100	14	30	2	MATCH
16S	PR358D	150734	5	150734	5	150734	5	0	0	MATCH
16S	PR359	1328242	11	1328242	11	1328242	11	0	0	MATCH
16S	PR359D	511151	9	511151	9	511151	9	0	0	MATCH
16S	PR360D	892458	7	892458	7	892458	7	0	0	MATCH
16S	PR361D	52110	7	52110	7	52110	7	0	0	MATCH
16S	PR362	0	0	0	0	0	0	0	0	MATCH
16S	PR362D	584581	14	584581	14	584581	14	0	0	MATCH
16S	PR363D	104468	8	104468	8	104468	8	0	0	MATCH
16S	PR364D	724478	10	724478	10	724478	10	0	0	MATCH
16S	PR365	492133	13	492133	13	492133	13	0	0	MATCH
16S	PR365D	287144	16	287144	16	287144	16	0	0	MATCH
16S	PR366D	264079	8	264079	8	264079	8	0	0	MATCH
16S	PR367D	107024	12	107024	12	113712	13	6688	1	MATCH
16S	PR368	187525	7	187525	7	187525	7	0	0	MATCH
16S	PR368D	114219	8	114219	8	114219	8	0	0	MATCH
16S	PR369D	28691	5	28691	5	28736	6	45	1	MATCH
16S	PR370D	48321	7	48321	7	98152	8	49831	1	MATCH
16S	PR371	268458	10	268458	10	268458	10	0	0	MATCH
16S	PR371D	238011	13	238011	13	238011	13	0	0	MATCH
16S	PR372D	829357	10	829357	10	829357	10	0	0	MATCH
16S	PR373D	27061	5	27061	5	27061	5	0	0	MATCH
16S	PR374	49734	2	49734	2	52870	3	3136	1	MATCH
16S	PR374D	38974	2	38974	2	38974	2	0	0	MATCH
16S	PR375D	10	1	10	1	10	1	0	0	MATCH
16S	PR376D	17720	7	17720	7	106514	8	88794	1	MATCH
16S	PR377D	149636	7	149636	7	149636	7	0	0	MATCH
16S	PR378D	246713	6	246713	6	246713	6	0	0	MATCH
16S	PR379D	33703	4	33703	4	44119	6	10416	2	MATCH
16S	PR380	271037	5	271037	5	271037	5	0	0	MATCH
16S	PR380D	209166	5	209166	5	209166	5	0	0	MATCH
16S	PR381D	1490686	14	1490686	14	1490686	14	0	0	MATCH
16S	PR382D	322224	14	322224	14	322224	14	0	0	MATCH
16S	PR383D	528032	10	528032	10	528032	10	0	0	MATCH
16S	PR384D	209163	15	209163	15	209163	15	0	0	MATCH
16S	PR385D	209279	20	209279	20	209279	20	0	0	MATCH
16S	PR386D	12993	15	12993	15	12993	15	0	0	MATCH
16S	PR387	762221	15	762221	15	762221	15	0	0	MATCH
16S	PR387D	419066	15	419066	15	419066	15	0	0	MATCH
16S	PR388D	103111	17	103111	17	103111	17	0	0	MATCH
16S	PR389D	265041	14	265041	14	265041	14	0	0	MATCH
16S	PR390D	186491	16	186491	16	186491	16	0	0	MATCH
16S	PR391D	216552	7	216552	7	216552	7	0	0	MATCH
16S	PR392D	776104	13	776104	13	776104	13	0	0	MATCH
16S	PR393D	256167	11	256167	11	256167	11	0	0	MATCH
16S	PR394D	8680	14	8680	14	8680	14	0	0	MATCH
16S	PR395D	67567	17	67567	17	67567	17	0	0	MATCH
16S	PR396D	379535	22	379535	22	379535	22	0	0	MATCH
16S	PR397D	581670	20	581670	20	581670	20	0	0	MATCH
16S	PR398D	217535	17	217535	17	217535	17	0	0	MATCH
16S	PR399D	251420	13	251420	13	251420	13	0	0	MATCH
16S	PR400D	499898	18	499898	18	499898	18	0	0	MATCH
16S	PR401D	297556	11	297556	11	297556	11	0	0	MATCH
16S	PR402D	38561	13	38561	13	38561	13	0	0	MATCH
16S	PR403D	199218	11	199218	11	199218	11	0	0	MATCH
16S	PR404D	345151	44	345151	44	345151	44	0	0	MATCH
16S	PR405D	743519	24	743519	24	743519	24	0	0	MATCH
