## supplementary-data-3b-processing-16S for "Autonomous sampling and eDNA metabarcoding for offshore biodiversity monitoring: a pilot study around an FPSO in the Southwestern Atlantic": supplementary-data-3b-processing-16S.tsv

sample	negative_control	marker	input	filtered	pct_filtered	denoised	pct_denoised	merged	pct_merged	non_chimeric	pct_non_chimeric	otus_99pct	otus_final	reads_final	pct_reads_final	supplied_before_additional_exclusion_otus_final	supplied_before_additional_exclusion_reads_final	supplied_before_additional_exclusion_pct_reads_final	additional_contaminant_otus_removed	additional_contaminant_reads_removed
PR341D	no	16s-marver3	2285312	2064646	90.34	2064228	90.33	1803983	78.94	1763508	77.17	20	7	129610	5.67	7	129610	5.67	0	0
PR342D	no	16s-marver3	1747582	1581257	90.48	1580939	90.46	1436767	82.21	1406541	80.48	25	10	329286	18.84	10	329286	18.84	0	0
PR343D	no	16s-marver3	1636441	1512330	92.42	1512242	92.41	1278323	78.12	1247968	76.26	22	7	273226	16.70	7	273226	16.70	0	0
PR344D	no	16s-marver3	1786674	1611555	90.20	1611189	90.18	1385654	77.55	1317548	73.74	32	11	314610	17.61	12	329694	18.45	1	15084
PR345D	no	16s-marver3	1469792	1352024	91.99	1351680	91.96	1176317	80.03	1168472	79.50	21	11	200764	13.66	11	200764	13.66	0	0
PR346D	no	16s-marver3	2119216	1945547	91.81	1945136	91.79	1735405	81.89	1692215	79.85	28	7	80088	3.78	7	80088	3.78	0	0
PR347D	yes	16s-marver3	3668610	3391211	92.44	3390363	92.42	2789125	76.03	2767121	75.43	15
PR348D	no	16s-marver3	2234078	2029986	90.86	2029617	90.85	1922603	86.06	1793318	80.27	62	30	587923	26.32	30	587923	26.32	0	0
PR349D	no	16s-marver3	2000237	1626351	81.31	1626129	81.30	1111831	55.58	959682	47.98	43	17	516671	25.83	17	516671	25.83	0	0
PR350	no	16s-marver3	9149805	8305159	90.77	8304741	90.76	6986400	76.36	6968944	76.16	23	2	1156	0.01	2	1156	0.01	0	0
PR350D	no	16s-marver3	6076568	5482233	90.22	5481029	90.20	4687683	77.14	4677506	76.98	25	4	863	0.01	4	863	0.01	0	0
PR351D	no	16s-marver3	3658483	3401846	92.99	3401204	92.97	2963123	80.99	2941655	80.41	35	13	497888	13.61	13	497888	13.61	0	0
PR352D	no	16s-marver3	3744973	3493349	93.28	3493180	93.28	3033175	80.99	2992003	79.89	20	10	756014	20.19	10	756014	20.19	0	0
PR353	no	16s-marver3	5738400	5326607	92.82	5325646	92.81	4559329	79.45	4496220	78.35	29	12	1149592	20.03	12	1149592	20.03	0	0
PR353D	no	16s-marver3	4618139	4284901	92.78	4284643	92.78	3624709	78.49	3577478	77.47	25	12	817880	17.71	12	817880	17.71	0	0
PR354D	no	16s-marver3	1648874	1497258	90.80	1496133	90.74	1335726	81.01	1324835	80.35	22	12	765496	46.43	12	765496	46.43	0	0
PR355D	no	16s-marver3	2229797	2068704	92.78	2068637	92.77	1682436	75.45	1680742	75.38	21	10	207250	9.29	10	207250	9.29	0	0
PR356	no	16s-marver3	3966105	3632776	91.60	3631673	91.57	3022179	76.20	2386322	60.17	24	11	1096099	27.64	12	1097005	27.66	1	906
PR356D	no	16s-marver3	1751471	1591597	90.87	1591135	90.85	1338743	76.44	863770	49.32	20	8	410943	23.46	9	418823	23.91	1	7880
PR357D	no	16s-marver3	5530449	5159489	93.29	5159278	93.29	4495787	81.29	4459087	80.63	25	12	1155070	20.89	14	1155100	20.89	2	30
PR358D	no	16s-marver3	2808007	2656306	94.60	2655807	94.58	2209779	78.70	2142161	76.29	20	5	150734	5.37	5	150734	5.37	0	0
PR359	no	16s-marver3	6295874	5771350	91.67	5770423	91.65	5336002	84.75	5298059	84.15	21	11	1328242	21.10	11	1328242	21.10	0	0
PR359D	no	16s-marver3	2425260	2243180	92.49	2242621	92.47	2077700	85.67	2066640	85.21	20	9	511151	21.08	9	511151	21.08	0	0
PR360D	no	16s-marver3	2043927	1888320	92.39	1887911	92.37	1655559	81.00	1645940	80.53	18	7	892458	43.66	7	892458	43.66	0	0
PR361D	no	16s-marver3	8429989	7944814	94.24	7944028	94.24	6592213	78.20	6556214	77.77	22	7	52110	0.62	7	52110	0.62	0	0
PR362	no	16s-marver3	85	83	97.65	81	95.29	77	90.59	77	90.59	2	0	0	0.00	0	0	0.00	0	0
PR362D	no	16s-marver3	2551189	2382475	93.39	2382102	93.37	1974843	77.41	1960476	76.85	24	14	584581	22.91	14	584581	22.91	0	0
PR363D	no	16s-marver3	5029576	4727908	94.00	4727697	94.00	3638612	72.34	3624017	72.05	17	8	104468	2.08	8	104468	2.08	0	0
PR364D	no	16s-marver3	2248664	2072189	92.15	2072007	92.14	1749132	77.79	1682889	74.84	20	10	724478	32.22	10	724478	32.22	0	0
PR365	no	16s-marver3	7599567	7113274	93.60	7110922	93.57	6358273	83.67	6254554	82.30	41	13	492133	6.48	13	492133	6.48	0	0
PR365D	no	16s-marver3	4749327	4435755	93.40	4433665	93.35	3930728	82.76	3856233	81.20	36	16	287144	6.05	16	287144	6.05	0	0
PR366D	no	16s-marver3	5965245	5577501	93.50	5576735	93.49	4681582	78.48	4535749	76.04	24	8	264079	4.43	8	264079	4.43	0	0
PR367D	no	16s-marver3	1915361	1757008	91.73	1756632	91.71	1643406	85.80	1634003	85.31	26	12	107024	5.59	13	113712	5.94	1	6688
PR368	no	16s-marver3	9308557	8821809	94.77	8821487	94.77	6306279	67.75	6188086	66.48	17	7	187525	2.01	7	187525	2.01	0	0
PR368D	no	16s-marver3	7201407	6745447	93.67	6745272	93.67	4993929	69.35	4988239	69.27	14	8	114219	1.59	8	114219	1.59	0	0
PR369D	no	16s-marver3	9141514	8054072	88.10	8053456	88.10	6036588	66.03	6026109	65.92	18	5	28691	0.31	6	28736	0.31	1	45
PR370D	no	16s-marver3	3851453	3611807	93.78	3611568	93.77	3027142	78.60	2998437	77.85	17	7	48321	1.25	8	98152	2.55	1	49831
PR371	no	16s-marver3	6051078	5750061	95.03	5749911	95.02	4182873	69.13	4157133	68.70	20	10	268458	4.44	10	268458	4.44	0	0
PR371D	no	16s-marver3	5510278	5240046	95.10	5239912	95.09	3909773	70.95	3819943	69.32	23	13	238011	4.32	13	238011	4.32	0	0
PR372D	no	16s-marver3	4741585	4412191	93.05	4411821	93.05	3718854	78.43	3661705	77.23	28	10	829357	17.49	10	829357	17.49	0	0
PR373D	no	16s-marver3	5014571	4699395	93.71	4698820	93.70	3910263	77.98	3817367	76.13	23	5	27061	0.54	5	27061	0.54	0	0
PR374	no	16s-marver3	9880302	9286413	93.99	9286333	93.99	7269991	73.58	7209156	72.96	13	2	49734	0.50	3	52870	0.54	1	3136
PR374D	no	16s-marver3	5165787	4839240	93.68	4839173	93.68	3861511	74.75	3857201	74.67	12	2	38974	0.75	2	38974	0.75	0	0
PR375D	no	16s-marver3	1951	1792	91.85	1790	91.75	1454	74.53	1454	74.53	2	1	10	0.51	1	10	0.51	0	0
PR376D	no	16s-marver3	5467016	5132237	93.88	5131739	93.87	4183592	76.52	4166686	76.21	17	7	17720	0.32	8	106514	1.95	1	88794
PR377D	no	16s-marver3	4505005	4144822	92.00	4144537	92.00	3026086	67.17	2943089	65.33	29	7	149636	3.32	7	149636	3.32	0	0
PR378D	no	16s-marver3	2503167	2299022	91.84	2298696	91.83	1821624	72.77	1792273	71.60	12	6	246713	9.86	6	246713	9.86	0	0
PR379D	no	16s-marver3	3338879	3066235	91.83	3066023	91.83	2415170	72.33	2408162	72.12	14	4	33703	1.01	6	44119	1.32	2	10416
PR380	no	16s-marver3	5619274	5337103	94.98	5336994	94.98	4090367	72.79	4018654	71.52	19	5	271037	4.82	5	271037	4.82	0	0
PR380D	no	16s-marver3	5075574	4802605	94.62	4802503	94.62	3669930	72.31	3544738	69.84	18	5	209166	4.12	5	209166	4.12	0	0
PR381D	no	16s-marver3	2786363	2509489	90.06	2509134	90.05	2318614	83.21	2304209	82.70	33	14	1490686	53.50	14	1490686	53.50	0	0
PR382D	no	16s-marver3	1979829	1794856	90.66	1794093	90.62	1643711	83.02	1133720	57.26	28	14	322224	16.28	14	322224	16.28	0	0
PR383D	no	16s-marver3	1477826	1355073	91.69	1354792	91.67	1140772	77.19	891193	60.30	24	10	528032	35.73	10	528032	35.73	0	0
PR384D	no	16s-marver3	2299726	2119346	92.16	2118966	92.14	1997609	86.86	1928972	83.88	30	15	209163	9.10	15	209163	9.10	0	0
PR385D	no	16s-marver3	1438371	1312467	91.25	1312139	91.22	1224648	85.14	839783	58.38	35	20	209279	14.55	20	209279	14.55	0	0
PR386D	no	16s-marver3	5309321	5039802	94.92	5039518	94.92	3004312	56.59	3001479	56.53	32	15	12993	0.24	15	12993	0.24	0	0
PR387	no	16s-marver3	3321484	3086870	92.94	3086544	92.93	2511750	75.62	2484740	74.81	44	15	762221	22.95	15	762221	22.95	0	0
PR387D	no	16s-marver3	1772550	1639454	92.49	1638654	92.45	1348351	76.07	1333249	75.22	42	15	419066	23.64	15	419066	23.64	0	0
PR388D	no	16s-marver3	5471320	5094245	93.11	5093836	93.10	4161323	76.06	4126768	75.43	39	17	103111	1.88	17	103111	1.88	0	0
PR389D	no	16s-marver3	3588578	3381681	94.23	3381512	94.23	2736394	76.25	2725435	75.95	35	14	265041	7.39	14	265041	7.39	0	0
PR390D	no	16s-marver3	3825056	3475782	90.87	3475506	90.86	2830505	74.00	2821844	73.77	34	16	186491	4.88	16	186491	4.88	0	0
PR391D	no	16s-marver3	2078258	1943956	93.54	1943715	93.53	1491205	71.75	1402706	67.49	28	7	216552	10.42	7	216552	10.42	0	0
PR392D	no	16s-marver3	1889229	1746594	92.45	1745946	92.42	1459208	77.24	1385350	73.33	30	13	776104	41.08	13	776104	41.08	0	0
PR393D	no	16s-marver3	1819262	1630023	89.60	1629843	89.59	1387733	76.28	1377967	75.74	27	11	256167	14.08	11	256167	14.08	0	0
PR394D	no	16s-marver3	4241077	3935477	92.79	3935220	92.79	2528160	59.61	2526757	59.58	33	14	8680	0.20	14	8680	0.20	0	0
PR395D	no	16s-marver3	4499316	4265842	94.81	4265536	94.80	2854329	63.44	2834375	63.00	27	17	67567	1.50	17	67567	1.50	0	0
PR396D	no	16s-marver3	1758990	1605892	91.30	1605479	91.27	1392590	79.17	1367361	77.74	45	22	379535	21.58	22	379535	21.58	0	0
PR397D	no	16s-marver3	1219558	1117873	91.66	1117357	91.62	1016524	83.35	955826	78.37	37	20	581670	47.70	20	581670	47.70	0	0
PR398D	no	16s-marver3	804768	738378	91.75	738000	91.70	677088	84.13	524819	65.21	30	17	217535	27.03	17	217535	27.03	0	0
PR399D	no	16s-marver3	2957166	2707464	91.56	2706500	91.52	2036500	68.87	1973404	66.73	21	13	251420	8.50	13	251420	8.50	0	0
PR400D	no	16s-marver3	982540	890743	90.66	890459	90.63	783244	79.72	713868	72.66	33	18	499898	50.88	18	499898	50.88	0	0
PR401D	no	16s-marver3	1843489	1705545	92.52	1705359	92.51	1629679	88.40	1546544	83.89	26	11	297556	16.14	11	297556	16.14	0	0
PR402D	no	16s-marver3	6161733	5565795	90.33	5565282	90.32	3249490	52.74	3242927	52.63	31	13	38561	0.63	13	38561	0.63	0	0
PR403D	no	16s-marver3	1661154	1564555	94.18	1564488	94.18	1364176	82.12	1341141	80.74	34	11	199218	11.99	11	199218	11.99	0	0
PR404D	no	16s-marver3	2577576	2402167	93.19	2402036	93.19	1933381	75.01	1924957	74.68	66	44	345151	13.39	44	345151	13.39	0	0
PR405D	no	16s-marver3	1435785	1298083	90.41	1297692	90.38	1124643	78.33	983588	68.51	38	24	743519	51.78	24	743519	51.78	0	0
PR406D	yes	16s-marver3	1522849	1402275	92.08	1402134	92.07	1241461	81.52	1239428	81.39	16
PR534D	yes	16s-marver3	6305289	5930544	94.06	5930501	94.06	4661717	73.93	4640655	73.60	10
