## supplementary-data-3a-processing-12S for "Autonomous sampling and eDNA metabarcoding for offshore biodiversity monitoring: a pilot study around an FPSO in the Southwestern Atlantic": supplementary-data-3a-processing-12S.tsv

sample	negative_control	marker	input	filtered	pct_filtered	denoised	pct_denoised	merged	pct_merged	non_chimeric	pct_non_chimeric	otus_99pct	otus_final	reads_final	pct_reads_final	supplied_before_additional_exclusion_otus_final	supplied_before_additional_exclusion_reads_final	supplied_before_additional_exclusion_pct_reads_final	additional_contaminant_otus_removed	additional_contaminant_reads_removed
PR341D	no	12s-mifish	1929704	1780162	92.25	1777228	92.10	1669093	86.49	1635658	84.76	24	21	1635293	84.74	21	1635293	84.74	0	0
PR342D	no	12s-mifish	1321052	1227916	92.95	1226079	92.81	855363	64.75	835472	63.24	18	16	834950	63.20	16	834950	63.20	0	0
PR343D	no	12s-mifish	1291531	1159780	89.80	1158345	89.69	969964	75.10	957619	74.15	11	10	696474	53.93	10	696474	53.93	0	0
PR344D	no	12s-mifish	1211780	1117850	92.25	1116479	92.14	1055010	87.06	1034903	85.40	19	16	1034757	85.39	16	1034757	85.39	0	0
PR345D	no	12s-mifish	1470127	1351651	91.94	1350893	91.89	1304902	88.76	1284356	87.36	16	15	1283922	87.33	15	1283922	87.33	0	0
PR346D	no	12s-mifish	1127279	1034681	91.79	1034580	91.78	898462	79.70	876895	77.79	19	18	876423	77.75	18	876423	77.75	0	0
PR347D	yes	12s-mifish	1292739	1153662	89.24	1152507	89.15	993965	76.89	986666	76.32	6
PR348D	no	12s-mifish	2318862	2142269	92.38	2140170	92.29	1377275	59.39	1335571	57.60	14	13	1335337	57.59	13	1335337	57.59	0	0
PR349D	no	12s-mifish	1273877	1164020	91.38	1161381	91.17	1099652	86.32	1087468	85.37	16	14	1064972	83.60	15	1064976	83.60	1	4
PR350	no	12s-mifish	994115	910368	91.58	909634	91.50	17353	1.75	17353	1.75	18	15	17346	1.74	15	17346	1.74	0	0
PR350D	no	12s-mifish	785180	719939	91.69	719120	91.59	13480	1.72	13480	1.72	17	17	13480	1.72	17	13480	1.72	0	0
PR351D	no	12s-mifish	1071301	989289	92.34	988989	92.32	974312	90.95	914887	85.40	9	8	914821	85.39	8	914821	85.39	0	0
PR352D	no	12s-mifish	1377062	1279750	92.93	1279115	92.89	1092952	79.37	1045704	75.94	4	4	1045619	75.93	4	1045619	75.93	0	0
PR353	no	12s-mifish	1709307	1583647	92.65	1583384	92.63	1545604	90.42	1535954	89.86	7	5	1535954	89.86	5	1535954	89.86	0	0
PR353D	no	12s-mifish	1336103	1234175	92.37	1233947	92.35	1206530	90.30	1199158	89.75	6	5	1199158	89.75	5	1199158	89.75	0	0
PR354D	no	12s-mifish	2049969	1911158	93.23	1910572	93.20	1319308	64.36	1309483	63.88	4	3	1309199	63.86	3	1309199	63.86	0	0
PR355D	no	12s-mifish	1484993	1354920	91.24	1353728	91.16	1322710	89.07	1297735	87.39	13	12	1297691	87.39	12	1297691	87.39	0	0
PR356	no	12s-mifish	1812824	1679099	92.62	1676758	92.49	1522109	83.96	1512553	83.44	24	24	1512553	83.44	24	1512553	83.44	0	0
PR356D	no	12s-mifish	2229350	2045279	91.74	2040695	91.54	1945259	87.26	1933978	86.75	25	24	1933975	86.75	24	1933975	86.75	0	0
PR357D	no	12s-mifish	1282551	1185533	92.44	1180740	92.06	1118033	87.17	1103287	86.02	16	16	1103112	86.01	16	1103112	86.01	0	0
PR358D	no	12s-mifish	1434285	1316168	91.76	1314206	91.63	1289367	89.90	1245539	86.84	9	9	1245539	86.84	9	1245539	86.84	0	0
PR359	no	12s-mifish	2291227	2055541	89.71	2053222	89.61	1975128	86.20	1872137	81.71	13	11	1871868	81.70	11	1871868	81.70	0	0
PR359D	no	12s-mifish	1387339	1245519	89.78	1244413	89.70	1102306	79.45	1036747	74.73	10	9	1036583	74.72	9	1036583	74.72	0	0
PR360D	no	12s-mifish	1603632	1480836	92.34	1479393	92.25	1433089	89.37	1424960	88.86	6	5	1424911	88.86	5	1424911	88.86	0	0
PR361D	no	12s-mifish	774920	715576	92.34	715460	92.33	64990	8.39	64955	8.38	10	8	64945	8.38	9	64948	8.38	1	3
PR362	no	12s-mifish	1851318	1689090	91.24	1688985	91.23	1641984	88.69	1607884	86.85	7	7	1607854	86.85	7	1607854	86.85	0	0
PR362D	no	12s-mifish	1726000	1593980	92.35	1593404	92.32	1559566	90.36	1524515	88.33	6	6	1524488	88.32	6	1524488	88.32	0	0
PR363D	no	12s-mifish	1460875	1370517	93.81	1370015	93.78	1292488	88.47	1291423	88.40	7	7	1291423	88.40	7	1291423	88.40	0	0
PR364D	no	12s-mifish	1899499	1784370	93.94	1783547	93.90	1712999	90.18	1707377	89.89	18	17	1707364	89.88	17	1707364	89.88	0	0
PR365	no	12s-mifish	5598728	5184891	92.61	5173510	92.41	4833998	86.34	4650854	83.07	45	42	4647605	83.01	43	4647618	83.01	1	13
PR365D	no	12s-mifish	1799426	1671752	92.90	1670662	92.84	1561697	86.79	1507665	83.79	39	36	1506545	83.72	37	1506549	83.72	1	4
PR366D	no	12s-mifish	1307357	1232878	94.30	1230922	94.15	904996	69.22	879930	67.31	9	9	879898	67.30	9	879898	67.30	0	0
PR367D	no	12s-mifish	4753342	4578201	96.32	4577820	96.31	394649	8.30	394195	8.29	5	5	394195	8.29	5	394195	8.29	0	0
PR368	no	12s-mifish	5238247	4895088	93.45	4894186	93.43	4559361	87.04	4544889	86.76	12	12	4544743	86.76	12	4544743	86.76	0	0
PR368D	no	12s-mifish	1681443	1567181	93.20	1566641	93.17	1481006	88.08	1476702	87.82	6	6	1476627	87.82	6	1476627	87.82	0	0
PR369D	no	12s-mifish	1300395	1205145	92.68	1204224	92.60	1169347	89.92	1165392	89.62	6	5	1165390	89.62	5	1165390	89.62	0	0
PR370D	no	12s-mifish	1746589	1537261	88.02	1536169	87.95	1378500	78.93	1363375	78.06	14	10	1683	0.10	13	107919	6.18	3	106236
PR371	no	12s-mifish	4848709	4486934	92.54	4484254	92.48	2955890	60.96	2904725	59.91	11	11	2904269	59.90	11	2904269	59.90	0	0
PR371D	no	12s-mifish	1988890	1851599	93.10	1849227	92.98	1213185	61.00	1193275	60.00	11	10	1192809	59.97	11	1192828	59.97	1	19
PR372D	no	12s-mifish	2656646	2528928	95.19	2528664	95.18	1727122	65.01	1658356	62.42	16	15	1658286	62.42	15	1658286	62.42	0	0
PR373D	no	12s-mifish	3156128	2890464	91.58	2889627	91.56	2827174	89.58	2698354	85.50	26	24	2697871	85.48	25	2698077	85.49	1	206
PR374	no	12s-mifish	2618282	2392563	91.38	2391025	91.32	626657	23.93	619503	23.66	20	18	597290	22.81	20	597335	22.81	2	45
PR374D	no	12s-mifish	1714810	1567273	91.40	1566168	91.33	389921	22.74	386538	22.54	19	18	372431	21.72	19	372467	21.72	1	36
PR375D	no	12s-mifish	3545742	3263128	92.03	3259649	91.93	2866443	80.84	2844337	80.22	17	17	2828552	79.77	17	2828552	79.77	0	0
PR376D	no	12s-mifish	2777981	2602206	93.67	2599429	93.57	2551704	91.85	2414200	86.90	14	14	2414200	86.90	14	2414200	86.90	0	0
PR377D	no	12s-mifish	421191	386442	91.75	386117	91.67	369398	87.70	354888	84.26	13	12	265819	63.11	12	265819	63.11	0	0
PR378D	no	12s-mifish	1557356	1445898	92.84	1444338	92.74	1377974	88.48	1333024	85.60	11	10	1303524	83.70	10	1303524	83.70	0	0
PR379D	no	12s-mifish	953854	869367	91.14	869144	91.12	395166	41.43	391067	41.00	15	13	351147	36.81	13	351147	36.81	0	0
PR380	no	12s-mifish	9682434	8901024	91.93	8898114	91.90	8369767	86.44	8030785	82.94	19	19	8030669	82.94	19	8030669	82.94	0	0
PR380D	no	12s-mifish	1848391	1717967	92.94	1716462	92.86	1697565	91.84	1641017	88.78	10	10	1640988	88.78	10	1640988	88.78	0	0
PR381D	no	12s-mifish	3672543	3377017	91.95	3376164	91.93	3115842	84.84	3023000	82.31	14	10	3023000	82.31	10	3023000	82.31	0	0
PR382D	no	12s-mifish	2037708	1884206	92.47	1883872	92.45	1784481	87.57	1777499	87.23	9	7	1777448	87.23	7	1777448	87.23	0	0
PR383D	no	12s-mifish	1956228	1791970	91.60	1790977	91.55	1744984	89.20	1622082	82.92	3	3	1622082	82.92	3	1622082	82.92	0	0
PR384D	no	12s-mifish	1414235	1300562	91.96	1300343	91.95	1281779	90.63	1172593	82.91	4	4	1172593	82.91	4	1172593	82.91	0	0
PR385D	no	12s-mifish	1956888	1804266	92.20	1801805	92.08	1776156	90.76	1624556	83.02	6	6	1624522	83.02	6	1624522	83.02	0	0
PR386D	no	12s-mifish	1233518	1115132	90.40	1114667	90.36	848343	68.77	847307	68.69	12	11	831563	67.41	11	831563	67.41	0	0
PR387	no	12s-mifish	8938796	8255939	92.36	8244341	92.23	4687007	52.43	3451734	38.62	29	8	1077291	12.05	8	1077291	12.05	0	0
PR387D	no	12s-mifish	1511805	1377318	91.10	1374752	90.93	890197	58.88	889014	58.80	8	7	889008	58.80	7	889008	58.80	0	0
PR388D	no	12s-mifish	2763432	2555029	92.46	2551902	92.35	1659804	60.06	1629027	58.95	13	13	1628691	58.94	13	1628691	58.94	0	0
PR389D	no	12s-mifish	1326331	1210854	91.29	1207558	91.04	735833	55.48	735205	55.43	11	11	735195	55.43	11	735195	55.43	0	0
PR390D	no	12s-mifish	2613932	2419517	92.56	2418925	92.54	2243411	85.83	2237921	85.62	6	6	2237921	85.62	6	2237921	85.62	0	0
PR391D	no	12s-mifish	887914	254688	28.68	254481	28.66	22	0.00	22	0.00	1	1	22	0.00	1	22	0.00	0	0
PR392D	no	12s-mifish	1570927	1426278	90.79	1424798	90.70	1140869	72.62	1136766	72.36	9	8	1136763	72.36	9	1136766	72.36	1	3
PR393D	no	12s-mifish	2469269	2290332	92.75	2287814	92.65	1799387	72.87	1796038	72.74	5	4	1727880	69.98	4	1727880	69.98	0	0
PR394D	no	12s-mifish	4046578	2448959	60.52	2447532	60.48	2265840	55.99	2210778	54.63	7	7	2210778	54.63	7	2210778	54.63	0	0
PR395D	no	12s-mifish	2260857	2081097	92.05	2080551	92.02	2045560	90.48	1969583	87.12	10	10	1969583	87.12	10	1969583	87.12	0	0
PR396D	no	12s-mifish	7878104	7441628	94.46	7439241	94.43	1899084	24.11	1845109	23.42	21	21	1845109	23.42	21	1845109	23.42	0	0
PR397D	no	12s-mifish	2618385	2408123	91.97	2407877	91.96	2233622	85.31	2163692	82.63	20	19	2162651	82.59	20	2163692	82.63	1	1041
PR398D	no	12s-mifish	1776798	1616881	91.00	1615458	90.92	339023	19.08	336327	18.93	18	17	317685	17.88	18	317726	17.88	1	41
PR399D	no	12s-mifish	859912	803140	93.40	802863	93.37	487952	56.74	484865	56.39	13	13	467675	54.39	13	467675	54.39	0	0
PR400D	no	12s-mifish	2721126	2511275	92.29	2509645	92.23	2329197	85.60	2191177	80.52	11	11	2191177	80.52	11	2191177	80.52	0	0
PR401D	no	12s-mifish	3238522	2911924	89.92	2908824	89.82	2408099	74.36	2395597	73.97	8	5	709189	21.90	7	709420	21.91	2	231
PR402D	no	12s-mifish	2181598	2000521	91.70	1995862	91.49	8085	0.37	8085	0.37	20	20	8085	0.37	20	8085	0.37	0	0
PR403D	no	12s-mifish	893498	825777	92.42	824876	92.32	288571	32.30	285086	31.91	13	10	272456	30.49	10	272456	30.49	0	0
PR404D	no	12s-mifish	4303897	4043848	93.96	4043685	93.95	90597	2.10	90366	2.10	15	14	90191	2.10	14	90191	2.10	0	0
PR405D	no	12s-mifish	3339753	3113418	93.22	3110439	93.13	1629307	48.79	1582191	47.37	9	8	1581985	47.37	9	1581996	47.37	1	11
PR406D	yes	12s-mifish	2295223	2156380	93.95	2155709	93.92	8624	0.38	8624	0.38	3
PR534D	yes	12s-mifish	7885733	7556706	95.83	7556687	95.83	3391	0.04	3390	0.04	23
